# Novel Behavioral Assays Reveal Sex Specific Behavioral Syndromes in Anemonefish

**DOI:** 10.1101/2024.06.07.597983

**Authors:** Gabriel J. Graham, Isabella M. Wilton, Emily K. Panczyk, Justin S. Rhodes

## Abstract

Sexually dimorphic behaviors are common across taxa, particularly in the contexts of parental care and territorial aggression. The false clown anemonefish *Amphiprion ocellaris* is unique among animals for its combination of female behavioral dominance and territoriality, protandrous sex change, and mutualistic symbiosis with sea anemones. Several laboratory studies have begun characterizing sex differences in parental care and aggression in this species, but aggression assays have mostly focused on intra-specific aggression where individual differences are large. The goals of this study were to expand the repertoire of behavioral assays available for *A. ocellaris*, establish repeatability of individual differences, identify assays that produce the most robust sex differences, and explore whether individual differences in correlated behaviors can be detected consistently across experimental contexts (i.e., whether behavioral syndromes can be detected). To this end, we measured 39 behaviors across 7 behavioral assays (parental care, large intruder aggression, small intruder aggression, male-oriented aggression, female-oriented aggression, immediate reaction to a threat, and nest maintenance) in 9 reproductively active *A. ocellaris* pairs under 3 different contexts (without eggs in the nest, with their own eggs, and with surrogate eggs). Behaviors were repeatedly measured three separate times (rounds) over repeated spawning cycles. We found 34 out of 39 behaviors were significantly individually repeatable across egg contexts and rounds, with an average intra-class correlation of 0.33. We found parental care, large intruder aggression, and female-oriented aggression assays produced the largest sex differences. Males performed 7-fold more egg care behaviors than females, while females performed 3.5-fold more aggressive behaviors toward a large interspecific intruder. Further, females bit, chased and struck the female intruder 6.5, 4.1, and 3.2 times as many times as males did. Five different behavioral syndromes were observed in males but only one was observed in females. These results expand our understanding of sex differences in behavior and the division of labor in the iconic anemonefish. Future studies can use these assays to measure the behavioral sex of fish in the middle of sex change, in the study of behavioral plasticity, or in the study of the neuroendocrine bases of aggression and parental care in this unique species.
