## supplementary Excel File 1 for "Novel Behavioral Assays Reveal Sex Specific Behavioral Syndromes in Anemonefish"

### Sheet: Sheet 1
Fish	Tank	Sex	Use	Weight (g)	Length (cm)
A21F	A21	F	Focal	12.66	8.3
A21M	A21	M	Focal	5.15	5.9
B22F	B22	F	Focal	7.97	7.5
B22M	B22	M	Focal	3.9	5.8
T2F	T2	F	Focal	14.92	8.4
T2M	T2	M	Focal	5.86	8.1
T18F	T18	F	Focal	14.16	8.6
T18M	T18	M	Focal	2.77	4.9
C11F	C11	F	Focal	19	9.3
C11M	C11	M	Focal	2.62	5
A24F	A24	F	Focal	15	8.2
A24M	A24	M	Focal	6.88	6.3
C22F	C22	F	Focal	15.6	8.3
C22M	C22	M	Focal	6	6.5
TBF	TB	F	Focal	13.7	8.1
TBM	TB	M	Focal	2.05	4.6
C15F	C15	F	Focal	12.42	7.5
C15M	C15	M	Focal	4.4	5.6
B21M	B21	M	Stimulus	5.27	6.4
T3M	T3	F	Stimulus	11.59	8.1
B21F	B21	F	Stimulus	10.8	7.8
T3F	T3	M	Stimulus	5.28	5.9
A23M	A23	M	Stimulus	4.63	5.5
A11M	A11	M	Stimulus	4.52	5.1
B24M	B24	M	Stimulus	4.54	6.2
T2M	T2	M	Stimulus	5.86	8.1
B22M	B22	M	Stimulus	3.9	5.8
A22M	A22	M	Stimulus	3.93	6
B23M	B23	M	Stimulus	2.29	4.6
T4M	T4	M	Stimulus	7.79	6.6
T1M	T1	M	Stimulus	2.38	4.8
A22F	A22	F	Stimulus	10.64	7.3
A13F	A13	F	Stimulus	8.55	7.5
A23F	A23	F	Stimulus	15.49	8.9
B24F	B24	F	Stimulus	11.08	8
T4F	T4	F	Stimulus	14.62	8.5
B22F	B22	F	Stimulus	7.97	7.5
T2F	T2	F	Stimulus	14.92	8.4
A11F	A11	F	Stimulus	15.03	8.5
T1F	T1	F	Stimulus	13.55	8.1
B23F	B23	F	Stimulus	8.77	7.1
GM	G	M	Stimulus	NA	NA
C24M	C24	M	Stimulus	NA	NA
T20M	T20	M	Stimulus	NA	NA
B25M	B25	M	Stimulus	6.24	6.8
T8M	T8	M	Stimulus	4.15	6
C25M	C25	M	Stimulus	2.75	5.1
T16M	T16	M	Stimulus	2.88	5
C23M	C23	M	Stimulus	4.63	6
C14M	C14	M	Stimulus	2.04	4.5
GM2	G	M	Stimulus	NA	NA
B15M	B15	M	Stimulus	NA	NA
T6M	T6	M	Stimulus	3.97	5.9
T10M	T10	M	Stimulus	3.54	5.5
C13M	C13	M	Stimulus	5.9	6.5
A15M	A15	M	Stimulus	NA	NA
C22M	C22	M	Stimulus	6	6.5
TBM	TB	M	Stimulus	2.05	4.6
T14M	T14	M	Stimulus	5.06	6
C24F	C24	F	Stimulus	8.9	7.3
T6F	T6	F	Stimulus	9.7	7.8
T10F	T10	F	Stimulus	9	7.5
B12F	B12	F	Stimulus	9.7	7.5
T16F	T16	F	Stimulus	4.9	6
T8F	T8	F	Stimulus	10.64	8.2
C23F	C23	F	Stimulus	14.7	8.7
B25F	B25	F	Stimulus	11.7	7.6
B14F	B14	F	Stimulus	12.7	8
C13F	C13	F	Stimulus	9.9	7.9
C14F	C14	F	Stimulus	6.34	6.3
T12F	T12	F	Stimulus	6.12	6.5
C25F	C25	F	Stimulus	9.3	7.1
T17F	T17	F	Stimulus	12	8.3
B13F	B13	F	Stimulus	10.7	7.8
TDF	TD	F	Stimulus	10.72	7.5
