## supplementary Excel File 2 for "Novel Behavioral Assays Reveal Sex Specific Behavioral Syndromes in Anemonefish"

### Sheet: Sum
Term	Chisq	Df	Pr(>Chisq)	Partial_Eta_2		Model_ICC	Random_Effect_P_Value	Transformation	Residual_Skewness	Resodual_Kurtosis
Eggs	0.703619	1	0.40157	0.00382494		0.366	<0.001	Square Root	0.518	-0.02
Sex	18.06	1	2.14051e-05	0.725193
Round	2.47663	2	0.289873	0.00897469
Eggs:Sex	0.382363	1	0.536341	0.00453131
Sex:Round	1.88522	2	0.38961	0.0219504

### Sheet: Nips
Term	Chisq	Df	Pr(>Chisq)	Partial_Eta_2		Model_ICC	Random_Effect_P_Value	Transformation	Residual_Skewness	Resodual_Kurtosis
Eggs	0.261987	1	0.608758	0.00423021		0.407	<0.001	Square Root	0.479	0.548
Sex	8.31903	1	0.00392318	0.588362
Round	2.85405	2	0.240022	0.0118831
Eggs:Sex	0.0160006	1	0.899341	0.000190447
Sex:Round	3.16702	2	0.205254	0.0363327

### Sheet: Pectoral Fans
Term	Chisq	Df	Pr(>Chisq)	Partial_Eta_2		Model_ICC	Random_Effect_P_Value	Transformation	Residual_Skewness	Resodual_Kurtosis
Eggs	0.817942	1	0.365783	0.0037544		0.319	<0.001	Square Root	0.353	0.608
Sex	19.9433	1	7.97734e-06	0.736781
Round	2.5697	2	0.276693	0.020091
Eggs:Sex	0.513204	1	0.473755	0.00607247
Sex:Round	0.911418	2	0.633998	0.0107338

### Sheet: Tail Fans
Term	Chisq	Df	Pr(>Chisq)	Partial_Eta_2		Model_ICC	Random_Effect_P_Value	Transformation	Residual_Skewness	Resodual_Kurtosis
Eggs	0.286825	1	0.592262	0.00144041		0.27	<0.001	Square Root	0.789	0.408
Sex	1.63408	1	0.20114	0.241515
Round	7.30809	2	0.0258862	0.0624303
Eggs:Sex	1.22211	1	0.268947	0.0143403
Sex:Round	2.14502	2	0.342148	0.0249001

### Sheet: Time in Nest
Term	Chisq	Df	Pr(>Chisq)	Partial_Eta_2		Model_ICC	Random_Effect_P_Value	Transformation	Residual_Skewness	Resodual_Kurtosis
Eggs	3.7532	1	0.0527065	0.00949699		0.651	<0.001	None	-0.184	0.793
Sex	9.77028	1	0.00177355	0.618743
Round	7.6465	2	0.0218567	0.00305455
Eggs:Sex	3.39423	1	0.0654251	0.0388381
Sex:Round	13.024	2	0.00148554	0.134234

### Sheet: Entrances
Term	Chisq	Df	Pr(>Chisq)	Partial_Eta_2		Model_ICC	Random_Effect_P_Value	Transformation	Residual_Skewness	Resodual_Kurtosis
Eggs	0.141904	1	0.706395	0.00230538		0.484	<0.001	Square Root	0.178	0.901
Sex	0.0125822	1	0.910688	0.14729
Round	40.0891	2	1.97131e-09	0.245278
Eggs:Sex	0.00849534	1	0.926563	0.000101125
Sex:Round	14.0332	2	0.000896884	0.143147

### Sheet: Entrances by Time
Term	Chisq	Df	Pr(>Chisq)	Partial_Eta_2		Model_ICC	Random_Effect_P_Value	Transformation	Residual_Skewness	Resodual_Kurtosis
Eggs	0.882559	1	0.347502	0.0118941		0.284	0.002	Square Root	0.244	1.479
Sex	7.79506	1	0.00523893	0.306286
Round	26.4909	2	1.76833e-06	0.160023
Eggs:Sex	0.122543	1	0.726293	0.00148489
Sex:Round	12.0169	2	0.00245784	0.126243
Sex:Time	14.5644	2	0.000687682	0.201392
