## supplementary Excel File 3 for "Novel Behavioral Assays Reveal Sex Specific Behavioral Syndromes in Anemonefish"

### Sheet: Sex
Sex	Mean.Sum	SE.Sum	Mean.Nips	SE.Nips	Mean.Pectoral.Fans	SE.Pectoral.Fans	Mean.Tail.Fans	SE.Tail.Fans	Mean.Entrances	SE.Entrances	Mean.Time.in.Nest	SE.Time.in.Nest
F	20.3519	4.11557	9.94444	2.25434	9.35185	2.00038	1.05556	0.436312	8.40741	1.05691	61.4222	1.05691
M	144.13	13.9748	45.0741	4.8575	96.1852	10.6257	2.87037	0.581599	11.7407	1.03576	200.173	1.03576

### Sheet: Eggs
Eggs	Mean.Sum	SE.Sum	Mean.Nips	SE.Nips	Mean.Pectoral.Fans	SE.Pectoral.Fans	Mean.Tail.Fans	SE.Tail.Fans	Mean.Entrances	SE.Entrances	Mean.Time.in.Nest	SE.Time.in.Nest
Own	86.0556	14.191	29.8333	5.21794	54.4259	9.68128	1.7963	0.478306	9.83333	1.00965	134.294	1.00965
Surrogate	78.4259	12.4433	25.1852	3.59012	51.1111	9.70612	2.12963	0.574345	10.3148	1.12832	127.301	1.12832

### Sheet: Round
Round	Mean.Sum	SE.Sum	Mean.Nips	SE.Nips	Mean.Pectoral.Fans	SE.Pectoral.Fans	Mean.Tail.Fans	SE.Tail.Fans	Mean.Entrances	SE.Entrances	Mean.Time.in.Nest	SE.Time.in.Nest
1	84.3056	16.072	28.0556	5.46736	54.4167	12.111	1.83333	0.586217	13.6111	1.49935	133.506	1.49935
2	81.1667	17.3173	28.9167	5.48799	50.75	12.9179	1.5	0.688338	7.77778	1.27809	130.044	1.27809
3	81.25	15.8745	25.5556	5.60349	53.1389	10.6477	2.55556	0.661221	8.83333	0.882367	128.844	0.882367
