## supplementary Excel File 4 for "Novel Behavioral Assays Reveal Sex Specific Behavioral Syndromes in Anemonefish"

### Sheet: Parental Care
Round								Sex x Round
Tail Fans								Time
contrast	estimate	SE	df	t.ratio	p.value
Round1 - Round2	0.267096	0.223333	84	1.19595	0.458889			Round1 - Round2	F	37.1091	13.4963	84	2.74957	0.0197868
Round1 - Round3	-0.261081	0.223333	84	-1.16902	0.474895			Round1 - Round3	F	15.1199	13.4963	84	1.1203	0.504328
Round2 - Round3	-0.528176	0.223333	84	-2.36497	0.0525742			Round2 - Round3	F	-21.9892	13.4963	84	-1.62927	0.239066
								Round1 - Round2	M	-30.1852	13.4963	84	-2.23655	0.0709051
Time								Round1 - Round3	M	-5.79583	13.4963	84	-0.429439	0.903471
contrast	estimate	SE	df	t.ratio	p.value			Round2 - Round3	M	24.3893	13.4963	84	1.80711	0.173477
Round1 - Round2	3.46194	9.54333	84	0.362761	0.930094
Round1 - Round3	4.66203	9.54333	84	0.488512	0.876956			Entrances
Round2 - Round3	1.20008	9.54333	84	0.125751	0.991321			contrast	Sex	estimate	SE	df	t.ratio	p.value
								Round1 - Round2	F	1.75807	0.279861	84	6.28193	4.25371e-08
Entrances								Round1 - Round3	F	1.07088	0.279861	84	3.82646	0.000722655
contrast	estimate	SE	df	t.ratio	p.value			Round2 - Round3	F	-0.687189	0.279861	84	-2.45547	0.042229
Round1 - Round2	1.0178	0.197892	84	5.1432	5.17344e-06			Round1 - Round2	M	0.277525	0.279861	84	0.991651	0.58416
Round1 - Round3	0.666611	0.197892	84	3.36856	0.0032454			Round1 - Round3	M	0.262343	0.279861	84	0.937405	0.618285
Round2 - Round3	-0.351185	0.197892	84	-1.77463	0.184353			Round2 - Round3	M	-0.0151811	0.279861	84	-0.0542453	0.998379

### Sheet: Large Intruder Aggression
Round
Sum
contrast	estimate	SE	df	t.ratio	p.value
Round1 - Round2	-0.936496	0.412286	136	-2.27147	0.0633167
Round1 - Round3	-2.75312	0.412286	136	-6.6777	1.70193e-09
Round2 - Round3	-1.81663	0.412286	136	-4.40623	6.25723e-05
Latency
contrast	estimate	SE	df	t.ratio	p.value
Round1 - Round2	0.476525	0.258568	136	1.84294	0.159635
Round1 - Round3	1.1232	0.258568	136	4.34391	8.02793e-05
Round2 - Round3	0.646672	0.258568	136	2.50097	0.0359635
Chases/Charges
contrast	estimate	SE	df	t.ratio	p.value
Round1 - Round2	-0.288234	0.152114	136	-1.89486	0.144058
Round1 - Round3	-0.696279	0.152114	136	-4.57736	3.11718e-05
Round2 - Round3	-0.408045	0.152114	136	-2.6825	0.0222359
Displays
contrast	estimate	SE	df	t.ratio	p.value
Round1 - Round2	-0.425926	0.340351	136	-1.25143	0.42519
Round1 - Round3	-1.89077	0.340351	136	-5.55535	4.20657e-07
Round2 - Round3	-1.46484	0.340351	136	-4.30392	9.40755e-05

### Sheet: Male-Oriented Aggression
Round							Eggs
Sum							Latency
contrast	estimate	SE	df	t.ratio	p.value		contrast	estimate	SE	df	t.ratio	p.value
Round1 - Round2	-0.690082	0.250594	136	-2.75378	0.018266		None - Own	-0.658152	0.178427	136	-3.68863	0.000942975
Round1 - Round3	-0.807999	0.250594	136	-3.22433	0.00448092		None - Surrogate	-0.202705	0.178427	136	-1.13607	0.493625
Round2 - Round3	-0.117917	0.250594	136	-0.47055	0.885231		Own - Surrogate	0.455446	0.178427	136	2.55256	0.0314632
Latency
contrast	estimate	SE	df	t.ratio	p.value
Round1 - Round2	0.903139	0.178427	136	5.06167	3.9469e-06
Round1 - Round3	0.927541	0.178427	136	5.19843	2.14995e-06
Round2 - Round3	0.0244027	0.178427	136	0.136765	0.989742
Displays
contrast	estimate	SE	df	t.ratio	p.value
Round1 - Round2	-2.48148	1.33347	136	-1.86091	0.154106
Round1 - Round3	-5.85185	1.33347	136	-4.38842	6.72066e-05
Round2 - Round3	-3.37037	1.33347	136	-2.52751	0.0335834

### Sheet: Female-Oriented Aggression
Round							Eggs							Eggs x Sex
Sum							Sum							Sum
contrast	estimate	SE	df	t.ratio	p.value		contrast	estimate	SE	df	t.ratio	p.value		contrast	Sex	estimate	SE	df	t.ratio	p.value
Round1 - Round2	-0.700175	0.243167	134.292	-2.87939	0.0128023		None - Own	1.0515	0.242469	134.08	4.33663	8.33463e-05		None - Own	F	1.49227	0.342903	134.08	4.35187	7.84527e-05
Round1 - Round3	-1.01303	0.242396	134.058	-4.17922	0.000154403		None - Surrogate	0.136723	0.244916	134.811	0.558244	0.842416		None - Surrogate	F	-0.0320446	0.346364	134.811	-0.0925171	0.995292
Round2 - Round3	-0.312853	0.243732	134.461	-1.28359	0.406881		Own - Surrogate	-0.914776	0.246274	135.202	-3.71446	0.00086231		Own - Surrogate	F	-1.52431	0.348284	135.202	-4.37664	7.07118e-05
														None - Own	M	0.61073	0.342903	134.08	1.78106	0.179849
Latency							Chases/Charges							None - Surrogate	M	0.305491	0.346364	134.811	0.881994	0.652576
contrast	estimate	SE	df	t.ratio	p.value		contrast	estimate	SE	df	t.ratio	p.value		Own - Surrogate	M	-0.305239	0.348284	135.202	-0.876409	0.656083
Round1 - Round2	0.810779	0.184259	134.843	4.40021	6.4451e-05		None - Own	1.13553	0.292323	134.141	3.88449	0.000468391
Round1 - Round3	0.950071	0.183843	134.366	5.16785	2.49826e-06		None - Surrogate	0.662904	0.295075	135.145	2.24656	0.0671534
Round2 - Round3	0.139292	0.184564	135.187	0.75471	0.731304		Own - Surrogate	-0.472622	0.296603	135.681	-1.59345	0.251946
Displays							Displays
contrast	estimate	SE	df	t.ratio	p.value		contrast	estimate	SE	df	t.ratio	p.value
Round1 - Round2	-0.560985	0.22675	134.482	-2.47402	0.0385612		None - Own	0.456776	0.226159	134.166	2.01971	0.111398
Round1 - Round3	-1.08152	0.226097	134.133	-4.78343	1.3311e-05		None - Surrogate	-0.173908	0.228232	135.252	-0.76198	0.726903
Round2 - Round3	-0.520534	0.227228	134.733	-2.2908	0.0605153		Own - Surrogate	-0.630684	0.229383	135.832	-2.74948	0.0184894
Strikes							Strikes
contrast	estimate	SE	df	t.ratio	p.value		contrast	estimate	SE	df	t.ratio	p.value
Round1 - Round2	-1.35902	0.615166	134.355	-2.20919	0.0732528		None - Own	1.63885	0.613451	134.106	2.67153	0.0229431
Round1 - Round3	-0.445508	0.613272	134.08	-0.726444	0.748268		None - Surrogate	-0.0249006	0.619461	134.965	-0.0401972	0.99911
Round2 - Round3	0.913512	0.616552	134.554	1.48165	0.302942		Own - Surrogate	-1.66375	0.622795	135.425	-2.67143	0.0229265

### Sheet: Immediate Reaction
Eggs x Sex
Latency
contrast	Sex	estimate	SE	df	t.ratio	p.value
None - Own	F	-0.019963	0.731102	136	-0.0273053	0.999589
None - Surrogate	F	-1.04156	0.731102	136	-1.42464	0.33112
Own - Surrogate	F	-1.02159	0.731102	136	-1.39733	0.345142
None - Own	M	-1.97281	0.731102	136	-2.69841	0.0212889
None - Surrogate	M	0.264074	0.731102	136	0.3612	0.930651
Own - Surrogate	M	2.23689	0.731102	136	3.05961	0.00748155
Chases/Charges
contrast	Sex	estimate	SE	df	t.ratio	p.value
None - Own	F	-0.703704	0.347012	136	-2.02789	0.109424
None - Surrogate	F	-0.148148	0.347012	136	-0.426925	0.904498
Own - Surrogate	F	0.555556	0.347012	136	1.60097	0.248723
None - Own	M	0.481482	0.347012	136	1.38751	0.350267
None - Surrogate	M	0.148148	0.347012	136	0.426925	0.904498
Own - Surrogate	M	-0.333333	0.347012	136	-0.960581	0.602995

### Sheet: Nest Maintenance
Round							Eggs							Sex x Round								Eggs x Sex
Strikes							Sum							Sum								Latency
contrast	estimate	SE	df	t.ratio	p.value		contrast	estimate	SE	df	t.ratio	p.value		contrast	Sex	estimate	SE	df	t.ratio	p.value		contrast	Sex	estimate	SE	df	t.ratio	p.value
Round1 - Round2	1.57407	2.50211	136	0.629098	0.804396		None - Own	-21	4.31345	136	-4.86849	9.14727e-06		Round1 - Round2	F	9.03704	6.10014	136	1.48145	0.303004		None - Own	F	0.260903	0.260717	136	1.00071	0.577681
Round1 - Round3	0.222222	2.50211	136	0.0888139	0.995661		None - Surrogate	-19.8148	4.31345	136	-4.59372	2.91352e-05		Round1 - Round3	F	5.33333	6.10014	136	0.874296	0.657404		None - Surrogate	F	0.264558	0.260717	136	1.01473	0.56886
Round2 - Round3	-1.35185	2.50211	136	-0.540284	0.851593		Own - Surrogate	1.18519	4.31345	136	0.274765	0.95925		Round2 - Round3	F	-3.7037	6.10014	136	-0.60715	0.816462		Own - Surrogate	F	0.00365542	0.260717	136	0.0140206	0.999892
														Round1 - Round2	M	-9.77778	6.10014	136	-1.60288	0.247911		None - Own	M	1.14053	0.260717	136	4.37459	7.10341e-05
							Strikes							Round1 - Round3	M	-18.3333	6.10014	136	-3.00539	0.00881419		None - Surrogate	M	1.43153	0.260717	136	5.49074	5.67878e-07
							contrast	estimate	SE	df	t.ratio	p.value		Round2 - Round3	M	-8.55556	6.10014	136	-1.40252	0.342455		Own - Surrogate	M	0.291001	0.260717	136	1.11616	0.505791
							None - Own	-12.2222	2.50211	136	-4.88476	8.52893e-06
							None - Surrogate	-12.8704	2.50211	136	-5.1438	2.74372e-06		Latency
							Own - Surrogate	-0.648148	2.50211	136	-0.25904	0.963696		contrast	Sex	estimate	SE	df	t.ratio	p.value
														Round1 - Round2	F	0.121135	0.260717	136	0.464622	0.887933
							Bites							Round1 - Round3	F	0.0848269	0.260717	136	0.32536	0.943343
							contrast	estimate	SE	df	t.ratio	p.value		Round2 - Round3	F	-0.0363078	0.260717	136	-0.139262	0.989366
							None - Own	-1.14878	0.342885	136	-3.35033	0.00298376		Round1 - Round2	M	0.737031	0.260717	136	2.82694	0.0148601
							None - Surrogate	-1.32962	0.342885	136	-3.87776	0.000477429		Round1 - Round3	M	1.29428	0.260717	136	4.96433	6.04408e-06
							Own - Surrogate	-0.180847	0.342885	136	-0.527428	0.858039		Round2 - Round3	M	0.557252	0.260717	136	2.13739	0.0861602
														Strikes
														contrast	Sex	estimate	SE	df	t.ratio	p.value
														Round1 - Round2	F	8.7037	3.53852	136	2.4597	0.0399543
														Round1 - Round3	F	7.14815	3.53852	136	2.0201	0.111254
														Round2 - Round3	F	-1.55556	3.53852	136	-0.439606	0.899048
														Round1 - Round2	M	-5.55556	3.53852	136	-1.57002	0.262129
														Round1 - Round3	M	-6.7037	3.53852	136	-1.89449	0.144164
														Round2 - Round3	M	-1.14815	3.53852	136	-0.324471	0.943643
