## supplementary Excel File 5 for "Novel Behavioral Assays Reveal Sex Specific Behavioral Syndromes in Anemonefish"

### Sheet: Sum
Term	Chisq	Df	Pr(>Chisq)	Partial_Eta_2		Model_ICC	Random_Effect_P_Value	Transformation	Residual_Skewness	Resodual_Kurtosis
Eggs	3.02903	2	0.219915	0.0499351		0.664	<0.001	None	0.863	1.207
Sex	3.69359	1	0.054622	0.1087
Round	2.86756	2	0.238406	0.00962726
Eggs:Sex	0.290304	2	0.864891	0.00230613
Sex:Round	5.07477	2	0.0790729	0.0388375

### Sheet: Latency
Term	Chisq	Df	Pr(>Chisq)	Partial_Eta_2		Model_ICC	Random_Effect_P_Value	Transformation	Residual_Skewness	Resodual_Kurtosis
Eggs	1.39832	2	0.497003	0.0306267		0.458	<0.001	Square Root	0.552	0.642
Sex	2.50942	1	0.113168	0.22788
Round	3.39767	2	0.182896	0.00746617
Eggs:Sex	0.104855	2	0.948923	0.000844539
Sex:Round	2.74129	2	0.253943	0.0216084

### Sheet: Strikes
Term	Chisq	Df	Pr(>Chisq)	Partial_Eta_2		Model_ICC	Random_Effect_P_Value	Transformation	Residual_Skewness	Resodual_Kurtosis
Eggs	1.97334	2	0.372816	0.0378835		0.662	<0.001	Square Root	0.332	0.393
Sex	4.87891	1	0.0271867	0.148601
Round	3.99306	2	0.135806	0.0110085
Eggs:Sex	0.727545	2	0.695049	0.00574248
Sex:Round	4.53744	2	0.103445	0.0347687

### Sheet: Bites
Term	Chisq	Df	Pr(>Chisq)	Partial_Eta_2		Model_ICC	Random_Effect_P_Value	Transformation	Residual_Skewness	Resodual_Kurtosis
Eggs	1.3233	2	0.516	0.0117264		0.462	<0.001	Square Root	0.219	0.202
Sex	0.192527	1	0.660822	0.0531346
Round	4.29789	2	0.116607	0.057256
Eggs:Sex	1.24163	2	0.537506	0.00967916
Sex:Round	0.0367982	2	0.981769	0.000289594
