## supplementary Excel File 6 for "Novel Behavioral Assays Reveal Sex Specific Behavioral Syndromes in Anemonefish"

### Sheet: Sex
Sex	Mean.Sum	SE.Sum	Mean.Strikes	SE.Strikes	Mean.Bites	SE.Bites	Mean.Latency	SE.Latency
F	27.6053	2.71151	21.5789	2.66881	6.02632	1.02272	91.4648	18.2789
M	17.7105	2.70768	13.9342	2.53573	3.77632	0.832371	245.529	29.2962

### Sheet: Eggs
Eggs	Mean.Sum	SE.Sum	Mean.Strikes	SE.Strikes	Mean.Bites	SE.Bites	Mean.Latency	SE.Latency
None	18.9231	2.72465	14.4231	2.6788	4.5	1.12844	196.347	34.1102
Own	25.9038	3.65615	20.6731	3.51014	5.23077	1.06911	144.878	29.3942
Surrogate	23.1875	3.7065	18.2083	3.4424	4.97917	1.27736	163.912	31.5892

### Sheet: Round
Round	Mean.Sum	SE.Sum	Mean.Strikes	SE.Strikes	Mean.Bites	SE.Bites	Mean.Latency	SE.Latency
1	20.2917	3.06417	17.125	2.87716	3.16667	0.912061	200.218	34.9493
2	25.1346	3.50748	19.2885	3.43781	5.84615	1.22486	140.547	28.2204
3	22.3654	3.52849	16.8077	3.32185	5.55769	1.23346	167.166	32.1545
