## supplementary Excel File 7 for "Novel Behavioral Assays Reveal Sex Specific Behavioral Syndromes in Anemonefish"

### Sheet: Sum
Term	Chisq	Df	Pr(>Chisq)	Partial_Eta_2		Model_ICC	Random_Effect_P_Value	Transformation	Residual_Skewness	Resodual_Kurtosis
Eggs	2.87209	2	0.237867	0.0413775		0.605	<0.001	Square Root	-0.119	-0.393
Sex	4.96845	1	0.0258138	0.397307
Round	33.0702	2	6.59014e-08	0.253202
Eggs:Sex	0.364009	2	0.833598	0.00266939
Sex:Round	2.10657	2	0.34879	0.0152532

### Sheet: Latency
Term	Chisq	Df	Pr(>Chisq)	Partial_Eta_2		Model_ICC	Random_Effect_P_Value	Transformation	Residual_Skewness	Resodual_Kurtosis
Eggs	2.0129	2	0.365515	0.0123386		0.211	<0.001	Log	0.385	-0.281
Sex	1.70917	1	0.191093	0.356335
Round	9.87816	2	0.00716118	0.122659
Eggs:Sex	1.5087	2	0.470317	0.0109717
Sex:Round	1.42613	2	0.490139	0.0103774

### Sheet: Chases.Charges
Term	Chisq	Df	Pr(>Chisq)	Partial_Eta_2		Model_ICC	Random_Effect_P_Value	Transformation	Residual_Skewness	Resodual_Kurtosis
Eggs	4.3678	2	0.1126	0.032		0.808	<0.001	Log	-0.109	0.718
Sex	3.3788	1	0.0660408	0.158
Round	12.4772	2	0.0019526	0.135
Eggs:Sex	1.3775	2	0.502213	0.01
Sex:Round	0.496	2	0.780343	0.004

### Sheet: Displays
Term	Chisq	Df	Pr(>Chisq)	Partial_Eta_2		Model_ICC	Random_Effect_P_Value	Transformation	Residual_Skewness	Resodual_Kurtosis
Eggs	0.821542	2	0.663139	0.0246956		0.24	<0.001	Square Root	-0.193	0.426
Sex	2.06978	1	0.150243	0.486361
Round	24.2361	2	5.4601e-06	0.199849
Eggs:Sex	1.7134	2	0.42456	0.0124418
Sex:Round	1.82271	2	0.401978	0.0132251

### Sheet: Strikes
Term	Chisq	Df	Pr(>Chisq)	Partial_Eta_2		Model_ICC	Random_Effect_P_Value	Transformation	Residual_Skewness	Resodual_Kurtosis
Eggs	0.0043	2	0.99784	<0.001		0.181	<0.001	Square Root	-0.193	0.426
Sex	3.38	1	0.06599	0.09
Round	1.6346	2	0.44161	0.03
Eggs:Sex	0.6721	2	0.71458	<0.001
Sex:Round	6.3719	2	0.04134	0.05

### Sheet: Bites
Term	Chisq	Df	Pr(>Chisq)	Partial_Eta_2		Model_ICC	Random_Effect_P_Value	Transformation	Residual_Skewness	Resodual_Kurtosis
Eggs	5.09135	2	0.0784203	0.0227072		0.136	0.008	Log	2.161	5.932
Sex	0.772939	1	0.379309	0.219205
Round	2.10187	2	0.349611	0.0150256
Eggs:Sex	2.04505	2	0.359686	0.0148144
Sex:Round	0.481767	2	0.785933	0.0035299
