## supplementary Excel File 8 for "Novel Behavioral Assays Reveal Sex Specific Behavioral Syndromes in Anemonefish"

### Sheet: Sex
Sex	Mean.Sum	SE.Sum	Mean.Strikes	SE.Strikes	Mean.Bites	SE.Bites	Mean.Latency	SE.Latency	Mean.Displays	Se.Displays	Mean.Chases.Charges	SE.Chases.Charges
F	86.0988	8.82567	4.12346	0.802462	0.790123	0.225473	29.7723	10.5463	32.4568	2.48639	48.7284	7.70646
M	24.5185	2.8323	1.96296	0.421067	0.135802	0.0697285	107.806	21.3651	14.1481	1.51933	8.2716	1.71324

### Sheet: Eggs
Eggs	Mean.Sum	SE.Sum	Mean.Strikes	SE.Strikes	Mean.Bites	SE.Bites	Mean.Latency	SE.Latency	Mean.Displays	Se.Displays	Mean.Chases.Charges	SE.Chases.Charges
None	53.1296	8.15019	3.24074	0.965128	0.148148	0.0554973	66.872	21.1253	24.0741	2.54036	25.6667	6.82275
Own	49.9074	9.1612	2.81481	0.776162	0.666667	0.277253	72.6779	22.3469	20.4444	2.59531	25.9815	7.23338
Surrogate	62.8889	9.80347	3.07407	0.624367	0.574074	0.22212	66.8174	20.6256	25.3889	3.2451	33.8519	8.03684

### Sheet: Round
Round	Mean.Sum	SE.Sum	Mean.Strikes	SE.Strikes	Mean.Bites	SE.Bites	Mean.Latency	SE.Latency	Mean.Displays	Se.Displays	Mean.Chases.Charges	SE.Chases.Charges
1	37.0741	5.65017	2.75926	0.720536	0.703704	0.278046	107.322	27.228	17.4815	2.5825	16.1296	4.25309
2	51.2778	9.31067	2.48148	0.790731	0.277778	0.122337	74.5178	20.9266	19.537	2.41019	28.9815	7.87026
3	77.5741	10.6601	3.88889	0.871823	0.407407	0.195188	24.527	11.2525	32.8889	2.97458	40.3889	8.8705
