## supplementary Excel File 9 for "Novel Behavioral Assays Reveal Sex Specific Behavioral Syndromes in Anemonefish"

### Sheet: Sum
Term	Chisq	Df	Pr(>Chisq)	Partial_Eta_2		Model_ICC	Random_Effect_P_Value	Transformation	Residual_Skewness	Resodual_Kurtosis
Eggs	4.5669	2	0.101932	0.0707279		0.22	<0.001	Square root	0.258	2.43
Sex	2.30823	1	0.128691	0.0401801
Round	13.5089	2	0.00116565	0.0819127
Eggs:Sex	0.0456446	2	0.977436	0.000335509
Sex:Round	3.01172	2	0.221826	0.0216652

### Sheet: Latency
Term	Chisq	Df	Pr(>Chisq)	Partial_Eta_2		Model_ICC	Random_Effect_P_Value	Transformation	Residual_Skewness	Resodual_Kurtosis
Eggs	16.6265	2	0.000245247	0.0949914		0.094	0.06	Log	0.381	0.028
Sex	0.157868	1	0.691127	0.00600107
Round	26.594	2	1.67953e-06	0.205183
Eggs:Sex	4.07716	2	0.130213	0.0291065
Sex:Round	1.87253	2	0.392089	0.0135816

### Sheet: Displays
Term	Chisq	Df	Pr(>Chisq)	Partial_Eta_2		Model_ICC	Random_Effect_P_Value	Transformation	Residual_Skewness	Resodual_Kurtosis
Eggs	0.748813	2	0.687697	0.0454808		0.331	<0.001	None	0.493	-0.307
Sex	5.8011	1	0.0160161	0.193179
Round	13.7646	2	0.0010258	0.124875
Eggs:Sex	1.92963	2	0.381053	0.01399
Sex:Round	1.50071	2	0.472199	0.0109142

### Sheet: Chases.Charges
Term	Chisq	Df	Pr(>Chisq)	Partial_Eta_2		Model_ICC	Random_Effect_P_Value	Transformation	Residual_Skewness	Resodual_Kurtosis
Eggs	2.26956	2	0.321492	0.036186		0.275	<0.001	Log	1.023	0.872
Sex	0.288398	1	0.591249	0.122997
Round	1.78575	2	0.409477	0.025356
Eggs:Sex	0.0191447	2	0.990473	0.00014075
Sex:Round	1.90774	2	0.385248	0.0138334

### Sheet: Strikes
Term	Chisq	Df	Pr(>Chisq)	Partial_Eta_2		Model_ICC	Random_Effect_P_Value	Transformation	Residual_Skewness	Resodual_Kurtosis
Eggs	0.873579	2	0.646107	0.0112546		0.3	<0.001	Log	0.584	-0.334
Sex	0.00574465	1	0.939583	0.0267555
Round	5.17552	2	0.0751882	0.0440142
Eggs:Sex	0.108695	2	0.947103	0.000798587
Sex:Round	0.855535	2	0.651963	0.00625137

### Sheet: Bites
Term	Chisq	Df	Pr(>Chisq)	Partial_Eta_2		Model_ICC	Random_Effect_P_Value	Transformation	Residual_Skewness	Resodual_Kurtosis
Eggs	0.0770329	2	0.962216	0.00129423		0.169	0.001	Log	0.983	0.456
Sex	1.17178	1	0.279036	0.103646
Round	1.98132	2	0.371331	0.017355
Eggs:Sex	0.00960713	2	0.995208	7.06357e-05
Sex:Round	0.203419	2	0.903292	0.0014935

### Sheet: Latency w Egg Age and Count
Term	Chisq	Df	Pr(>Chisq)	Partial_Eta_2		Model_ICC	Random_Effect_P_Value	Transformation	Residual_Skewness	Resodual_Kurtosis
Eggs	3.36475	1	0.0666057	0.0407267		0.086	0.26	Log	-0.011	-0.449
Egg Age	0.966108	1	0.325653	0.0112114
Egg Count	0.0069677	1	0.933476	8.00492e-05
Sex	1.71336	1	0.190551	0.00381311
Round	18.9149	2	7.81053e-05	0.243887
Eggs:Sex	0.577675	1	0.447225	0.00754476
Sex:Round	1.46359	2	0.481044	0.0189612
