## supplementary Excel File 10 for "Novel Behavioral Assays Reveal Sex Specific Behavioral Syndromes in Anemonefish"

### Sheet: Sex
Sex	Mean.Sum	SE.Sum	Mean.Strikes	SE.Strikes	Mean.Bites	SE.Bites	Mean.Latency	SE.Latency	Mean.Displays	Se.Displays	Mean.Chases.Charges	SE.Chases.Charges
F	22.3086	1.77479	2.97531	0.424182	2.23457	0.434355	14.7771	3.24775	12.2346	0.919486	4.8642	1.01528
M	22.8148	1.08584	2.24691	0.373311	1.28395	0.336666	9.84307	1.74747	17.2099	1.01268	2.07407	0.398987

### Sheet: Eggs
Eggs	Mean.Sum	SE.Sum	Mean.Strikes	SE.Strikes	Mean.Bites	SE.Bites	Mean.Latency	SE.Latency	Mean.Displays	Se.Displays	Mean.Chases.Charges	SE.Chases.Charges
None	25.5556	1.81608	2.85185	0.521654	2.14815	0.600144	6.57835	1.47684	16.2037	1.09932	4.35185	1.10906
Own	19.5741	1.7362	2.2037	0.426563	1.83333	0.482937	18.9204	4.14479	12.8704	1.22519	2.66667	0.865117
Surrogate	22.5556	1.7762	2.77778	0.521157	1.2963	0.310125	11.4316	3.21268	15.0926	1.32973	3.38889	0.893887

### Sheet: Round
Round	Mean.Sum	SE.Sum	Mean.Strikes	SE.Strikes	Mean.Bites	SE.Bites	Mean.Latency	SE.Latency	Mean.Displays	Se.Displays	Mean.Chases.Charges	SE.Chases.Charges
1	20.1667	2.27353	2.01852	0.459765	2.2037	0.583598	25.7642	4.91285	11.9444	1.31683	4	1.23681
2	23.3333	1.51166	3.11111	0.553034	2.01852	0.525047	5.11198	0.697419	14.4259	1.0386	3.77778	0.778227
3	24.1852	1.47707	2.7037	0.449108	1.05556	0.256865	6.05417	1.17759	17.7963	1.20341	2.62963	0.805422
