## supplementary Excel File 11 for "Novel Behavioral Assays Reveal Sex Specific Behavioral Syndromes in Anemonefish"

### Sheet: Sum
Term	Chisq	Df	Pr(>Chisq)	Partial_Eta_2		Model_ICC	Random_Effect_P_Value	Transformation	Residual_Skewness	Resodual_Kurtosis
Difference.in.length	3.45807	1	0.0629437	0.0386095		0.403	<0.001	Square Root	-0.483	1.051
Eggs	25.4457	2	2.98219e-06	0.140504
Sex	2.24515	1	0.134034	0.113149
Round	8.17314	2	0.0167968	0.120043
Difference.in.length:Sex	0.0370665	1	0.84733	0.000250517
Eggs:Sex	6.58716	2	0.0371206	0.0465997
Sex:Round	0.864345	2	0.649098	0.00639237

### Sheet: Latency
Term	Chisq	Df	Pr(>Chisq)	Partial_Eta_2		Model_ICC	Random_Effect_P_Value	Transformation	Residual_Skewness	Resodual_Kurtosis
Difference.in.length	3.09684	1	0.0784443	0.0741317		0.069	0.153	Log	0.894	0.649
Eggs	1.14861	2	0.563095	0.0535249
Sex	0.46926	1	0.493328	0.400186
Round	22.2379	2	1.48283e-05	0.187105
Difference.in.length:Sex	0.00432933	1	0.947539	5.90438e-05
Eggs:Sex	1.71742	2	0.423708	0.0124528
Sex:Round	1.31223	2	0.518863	0.00960025

### Sheet: Chases.Charges
Term	Chisq	Df	Pr(>Chisq)	Partial_Eta_2		Model_ICC	Random_Effect_P_Value	Transformation	Residual_Skewness	Resodual_Kurtosis
Difference.in.length	0.000641248	1	0.979797	1.7918e-05		0.273	<0.001	Square Root	0.384	0.107
Eggs	14.7433	2	0.000628832	0.101439
Sex	4.52531	1	0.0333971	0.251899
Round	1.07443	2	0.584372	0.00244578
Difference.in.length:Sex	0.00718487	1	0.932449	5.37226e-05
Eggs:Sex	3.11746	2	0.210403	0.0225654
Sex:Round	0.823509	2	0.662487	0.00608726

### Sheet: Displays
Term	Chisq	Df	Pr(>Chisq)	Partial_Eta_2		Model_ICC	Random_Effect_P_Value	Transformation	Residual_Skewness	Resodual_Kurtosis
Difference.in.length	0.266514	1	0.60568	0.0388548		0.238	<0.001	Square Root	-0.127	-0.073
Eggs	9.68235	2	0.00789778	0.0567
Sex	4.16069	1	0.0413725	0.41013
Round	6.12518	2	0.0467663	0.145315
Difference.in.length:Sex	2.35294	1	0.125047	0.0182189
Eggs:Sex	2.45222	2	0.293432	0.017805
Sex:Round	2.04093	2	0.360427	0.0149301

### Sheet: Bites
Term	Chisq	Df	Pr(>Chisq)	Partial_Eta_2		Model_ICC	Random_Effect_P_Value	Transformation	Residual_Skewness	Resodual_Kurtosis
Difference.in.length	5.68478	1	0.0171127	0.0223258		0.25	<0.001	Square Root	0.179	-0.007
Eggs	0.534213	2	0.765591	0.00238785
Sex	7.84619	1	0.00509278	0.581749
Round	2.71417	2	0.25741	0.0120583
Difference.in.length:Sex	2.83236	1	0.0923827	0.022172
Eggs:Sex	0.223357	2	0.894332	0.00169091
Sex:Round	1.18892	2	0.55186	0.00898383

### Sheet: Strikes
Term	Chisq	Df	Pr(>Chisq)	Partial_Eta_2		Model_ICC	Random_Effect_P_Value	Transformation	Residual_Skewness	Resodual_Kurtosis
Difference.in.length	4.25373	1	0.0391642	0.0126642		0.339	<0.001	None	0.273	1.197
Eggs	10.4624	2	0.00534716	0.066186
Sex	6.25872	1	0.0123584	0.517258
Round	7.89721	2	0.0192816	0.0364078
Difference.in.length:Sex	2.44361	1	0.118005	0.01682
Eggs:Sex	3.74865	2	0.153458	0.027111
Sex:Round	2.99387	2	0.223815	0.021851

### Sheet: Sum w Egg Age and Count
Term	Chisq	Df	Pr(>Chisq)	Partial_Eta_2		Model_ICC	Random_Effect_P_Value	Transformation	Residual_Skewness	Resodual_Kurtosis
Difference.in.length	1.03972	1	0.307887	0.0122513		0.5	<0.001	Square Root	-0.428	0.188
Egg.Age	10.1007	1	0.00148213	0.113337
Egg.Count	3.92593	1	0.0475468	0.0460963
Eggs	26.6785	1	2.40274e-07	0.245014
Sex	0.345179	1	0.556855	0.0709288
Round	6.93389	2	0.0312123	0.234811
Eggs:Sex	5.37981	1	0.0203712	0.0700432
Sex:Round	1.131	2	0.568075	0.0154713

### Sheet: Chases w Egg Age and Count
Term	Chisq	Df	Pr(>Chisq)	Partial_Eta_2		Model_ICC	Random_Effect_P_Value	Transformation	Residual_Skewness	Resodual_Kurtosis
Difference.in.length	0.550382	1	0.458162	0.009873		0.202	0.022	Square Root	0.818	0.557
Egg.Age	1.65733	1	0.197965	0.0192633
Egg.Count	3.06993	1	0.0797529	0.0340907
Eggs	4.53177	1	0.0332711	0.0339758
Sex	1.33026	1	0.24876	0.274381
Round	0.00400063	2	0.998002	0.00054415
Eggs:Sex	1.88059	1	0.170268	0.0254188
Sex:Round	0.0543432	2	0.973194	0.000740612

### Sheet: Displays w Egg Age and Count
Term	Chisq	Df	Pr(>Chisq)	Partial_Eta_2		Model_ICC	Random_Effect_P_Value	Transformation	Residual_Skewness	Resodual_Kurtosis
Difference.in.length	3.11464	1	0.0775918	0.042126		0.349	<0.001	Square Root	-0.347	-0.002
Egg.Age	5.91858	1	0.0149821	0.0678922
Egg.Count	0.171633	1	0.678664	0.00202496
Eggs	15.7056	1	7.40035e-05	0.162212
Sex	2.84304	1	0.0917707	0.299179
Round	8.21878	2	0.0164178	0.253192
Eggs:Sex	3.0604	1	0.0802221	0.0415113
Sex:Round	2.87193	2	0.237886	0.0385952

### Sheet: Strikes w Egg Age and Count
Term	Chisq	Df	Pr(>Chisq)	Partial_Eta_2		Model_ICC	Random_Effect_P_Value	Transformation	Residual_Skewness	Resodual_Kurtosis
Difference.in.length	0.00441309	1	0.947035	6.99862e-05		0.269	0.003	None	0.442	0.412
Egg.Age	1.23087	1	0.267237	0.0145846
Egg.Count	0.0649955	1	0.798768	0.000752409
Eggs	4.80863	1	0.0283176	0.0558869
Sex	7.74704	1	0.00538006	0.569921
Round	1.8751	2	0.391586	0.0393479
Eggs:Sex	0.897326	1	0.3435	0.0123153
Sex:Round	0.0518049	2	0.97443	0.000709259
