## supplementary Excel File 12 for "Novel Behavioral Assays Reveal Sex Specific Behavioral Syndromes in Anemonefish"

### Sheet: Sex
Sex	Mean.Sum	SE.Sum	Mean.Strikes	SE.Strikes	Mean.Bites	SE.Bites	Mean.Latency	SE.Latency	Mean.Displays	Se.Displays	Mean.Chases.Charges	SE.Chases.Charges
F	30.1358	2.02178	6.82716	0.499008	5.09877	0.576977	9.91236	2.74143	8.7284	0.836847	9.48148	1.72965
M	21.642	1.53853	2.07407	0.352582	0.765432	0.173269	14.4306	2.4408	16.4938	1.27186	2.30864	0.535079

### Sheet: Eggs
Eggs	Mean.Sum	SE.Sum	Mean.Strikes	SE.Strikes	Mean.Bites	SE.Bites	Mean.Latency	SE.Latency	Mean.Displays	Se.Displays	Mean.Chases.Charges	SE.Chases.Charges
None	29.5926	2.37188	5.01852	0.633058	2.96296	0.588121	6.79917	2.2874	12.6296	1.17191	8.98148	2.11736
Own	21.037	2.24899	3.40741	0.561095	2.88889	0.633707	17.7236	4.36175	11.4815	1.67435	3.25926	1.14198
Surrogate	27.037	2.05514	4.92593	0.646904	2.94444	0.583021	11.9917	2.32591	13.7222	1.37015	5.44444	1.43108

### Sheet: Round
Round	Mean.Sum	SE.Sum	Mean.Strikes	SE.Strikes	Mean.Bites	SE.Bites	Mean.Latency	SE.Latency	Mean.Displays	Se.Displays	Mean.Chases.Charges	SE.Chases.Charges
1	21.537	2.39025	3.83333	0.625986	2.35185	0.485396	21.9384	4.40932	9.44444	1.14701	5.90741	1.77691
2	26.8519	2.11305	5.25926	0.691965	3.44444	0.701235	5.71263	0.949223	12.7037	1.43546	5.44444	1.41166
3	29.2778	2.20577	4.25926	0.523511	3	0.590514	8.86344	2.76715	15.6852	1.53547	6.33333	1.72983

### Sheet: Size
Binned.Difference.in.Length	Mean.Sum	SE.Sum	Mean.Strikes	SE.Strikes	Mean.Bites	SE.Bites	Mean.Latency	SE.Latency	Mean.Displays	SE.Displays	Mean.Chases.Charges	SE.Chases.Charges
Focal Female Larger (Difference.in.length>0.5)	24.1026	2.1636	4.15385	0.542278	2.55128	0.406264	17.7258	3.4938	10.2308	0.985057	7.16667	1.62445
Similar (Difference.in.length<0.5 & Difference.in.length>-0.5)	27.62	2.05215	5.14	0.651535	3.3	0.639036	5.75588	0.894481	12.96	1.33461	6.22	1.6039
Focal Female Smaller (Difference.in.length<-0.5)	27.4412	2.28035	4.11765	0.663224	3.26471	0.989525	8.86385	2.67386	17.5588	2.31063	2.5	0.761425
