## supplementary Excel File 13 for "Novel Behavioral Assays Reveal Sex Specific Behavioral Syndromes in Anemonefish"

### Sheet: Ratio
Term	Chisq	Df	Pr(>Chisq)	Partial_Eta_2		Model_ICC	Random_Effect_P_Value	Transformation	Residual_Skewness	Resodual_Kurtosis
Eggs	4.53245	2	0.103703	0.0127195		0.058	0.214	Log10	-0.38	4.369
Sex	6.88123	1	0.00871055	0.392368
Round	2.20823	2	0.331505	0.000732115
Eggs:Sex	2.84653	2	0.240926	0.0205013
Sex:Round	4.2294	2	0.120669	0.0301606
