## supplementary Excel File 14 for "Novel Behavioral Assays Reveal Sex Specific Behavioral Syndromes in Anemonefish"

### Sheet: Sex
Sex	Mean.Ratio	SE.Ratio.Log
F	2.75978	0.663044
M	1.03474	0.071545

### Sheet: Eggs
Eggs	Mean.Ratio	SE.Ratio.Log
None	1.31449	0.128448
Own	2.05501	0.768637
Surrogate	2.32229	0.656882

### Sheet: Round
Round	Mean.Ratio	SE.Ratio.Log
1	2.96962	0.989131
2	1.39623	0.15694
3	1.32593	0.116098
