## supplementary Excel File 15 for "Novel Behavioral Assays Reveal Sex Specific Behavioral Syndromes in Anemonefish"

### Sheet: Sum
Term	Chisq	Df	Pr(>Chisq)	Partial_Eta_2		Model_ICC	Random_Effect_P_Value	Transformation	Residual_Skewness	Resodual_Kurtosis
Eggs	3.47199	2	0.176225	0.00096149		0.471	<0.001	None	0.399	-0.038
Sex	2.04838	1	0.152368	0.224041
Round	0.289332	2	0.865311	0.0275356
Eggs:Sex	5.17354	2	0.0752628	0.0366467
Sex:Round	1.78422	2	0.409791	0.0129494

### Sheet: Latency
Term	Chisq	Df	Pr(>Chisq)	Partial_Eta_2		Model_ICC	Random_Effect_P_Value	Transformation	Residual_Skewness	Resodual_Kurtosis
Eggs	2.65525	2	0.265106	0.0270045		0.322	<0.001	None	0.476	0.218
Sex	7.78189	1	0.00527726	0.350065
Round	1.01407	2	0.602278	0.0537197
Eggs:Sex	10.0628	2	0.00652965	0.0688937
Sex:Round	2.57783	2	0.27557	0.018602

### Sheet: Chases.Charges
Term	Chisq	Df	Pr(>Chisq)	Partial_Eta_2		Model_ICC	Random_Effect_P_Value	Transformation	Residual_Skewness	Resodual_Kurtosis
Eggs	2.60562	2	0.271767	0.00948858		0.251	<0.001	Log	1.8	5.666
Sex	4.9518	1	0.0260635	0.244302
Round	0.751478	2	0.686782	0.00275518
Eggs:Sex	1.30281	2	0.521313	0.00948858
Sex:Round	0.375739	2	0.828723	0.00275518

### Sheet: Displays
Term	Chisq	Df	Pr(>Chisq)	Partial_Eta_2		Model_ICC	Random_Effect_P_Value	Transformation	Residual_Skewness	Resodual_Kurtosis
Eggs	4.57181	2	0.101682	0.00200624		0.385	<0.001	None	0.413	0.112
Sex	0.893124	1	0.344632	0.18263
Round	1.19991	2	0.548836	0.0415842
Eggs:Sex	6.31852	2	0.0424572	0.044397
Sex:Round	1.19232	2	0.550924	0.00869084

### Sheet: Strikes
Term	Chisq	Df	Pr(>Chisq)	Partial_Eta_2		Model_ICC	Random_Effect_P_Value	Transformation	Residual_Skewness	Resodual_Kurtosis
Eggs	5.61033	2	0.0604969	0.0202094		0.092	0.058	Log	3.832	16.78
Sex	1.26989	1	0.259787	0.204155
Round	0.413777	2	0.81311	0.00151893
Eggs:Sex	2.80516	2	0.245961	0.0202094
Sex:Round	0.206888	2	0.901726	0.00151893

### Sheet: Bites
Term	Chisq	Df	Pr(>Chisq)	Partial_Eta_2		Model_ICC	Random_Effect_P_Value	Transformation	Residual_Skewness	Resodual_Kurtosis
Eggs	2.81217	2	0.245101	0.0102331		0.079	0.101	Cube Root	3.638	14.2
Sex	1.92885	1	0.164884	0.22218
Round	5.12924	2	0.0769486	0.0185085
Eggs:Sex	1.40608	2	0.495077	0.0102331
Sex:Round	2.56462	2	0.277396	0.0185085

### Sheet: Latency w Egg Age and Count
Term	Chisq	Df	Pr(>Chisq)	Partial_Eta_2		Model_ICC	Random_Effect_P_Value	Transformation	Residual_Skewness	Resodual_Kurtosis
Eggs	2.02976	1	0.154245	0.00777061		0.287	0.001	None	0.395	-0.25
Egg Age	0.0345511	1	0.852539	0.000416845
Egg Count	0.0828671	1	0.773449	0.00104432
Sex	14.7677	1	0.000121601	0.343071
Round	2.00213	2	0.367487	0.0818677
Eggs:Sex	7.70109	1	0.00551875	0.0974052
Sex:Round	1.02656	2	0.598529	0.0141933
