## supplementary Excel File 16 for "Novel Behavioral Assays Reveal Sex Specific Behavioral Syndromes in Anemonefish"

### Sheet: Sex
Sex	Mean.Sum	SE.Sum	Mean.Strikes	SE.Strikes	Mean.Bites	SE.Bites	Mean.Latency	SE.Latency	Mean.Displays	Se.Displays	Mean.Chases.Charges	SE.Chases.Charges
F	3.07407	0.232921	0.0987654	0.0376998	0.0987654	0.0376998	2.03606	0.313755	2.69136	0.194557	0.185185	0.0468486
M	1.71605	0.162194	0	0	0	0	4.8821	0.416976	1.71605	0.162194	0	0

### Sheet: Eggs
Eggs	Mean.Sum	SE.Sum	Mean.Strikes	SE.Strikes	Mean.Bites	SE.Bites	Mean.Latency	SE.Latency	Mean.Displays	Se.Displays	Mean.Chases.Charges	SE.Chases.Charges
None	2.35185	0.235194	0.037037	0.0259409	0.0185185	0.0185185	2.99737	0.462462	2.16667	0.206041	0.12963	0.0531752
Own	2.44444	0.287968	0.0185185	0.0185185	0.0740741	0.044642	3.99376	0.532058	2.27778	0.259571	0.0740741	0.0359736
Surrogate	2.38889	0.264901	0.0925926	0.047792	0.0555556	0.031464	3.38611	0.474027	2.16667	0.220776	0.0740741	0.0359736

### Sheet: Round
Round	Mean.Sum	SE.Sum	Mean.Strikes	SE.Strikes	Mean.Bites	SE.Bites	Mean.Latency	SE.Latency	Mean.Displays	Se.Displays	Mean.Chases.Charges	SE.Chases.Charges
1	2.16667	0.274403	0.0555556	0.031464	0.0925926	0.047792	4.20274	0.529142	1.92593	0.227175	0.0925926	0.0398154
2	2.35185	0.271082	0.0555556	0.041095	0.0185185	0.0185185	3.40517	0.493296	2.16667	0.233094	0.111111	0.0506193
3	2.66667	0.23938	0.037037	0.0259409	0.037037	0.0259409	2.76933	0.434025	2.51852	0.222339	0.0740741	0.0359736
