## supplementary Excel File 17 for "Novel Behavioral Assays Reveal Sex Specific Behavioral Syndromes in Anemonefish"

### Sheet: Sum
Term	Chisq	Df	Pr(>Chisq)	Partial_Eta_2		Model_ICC	Random_Effect_P_Value	Transformation	Residual_Skewness	Resodual_Kurtosis
Eggs	12.2458	2	0.00219205	0.180328		0.34	<0.001	None	0.6	0.919
Sex	4.08149	1	0.0433555	0.0250261
Round	2.21847	2	0.329811	0.0206317
Eggs:Sex	0.289695	2	0.865154	0.00212558
Sex:Round	8.39922	2	0.0150014	0.0581667

### Sheet: Latency
Term	Chisq	Df	Pr(>Chisq)	Partial_Eta_2		Model_ICC	Random_Effect_P_Value	Transformation	Residual_Skewness	Resodual_Kurtosis
Eggs	1.35421	2	0.508087	0.150871		0.375	<0.001	Log	-0.039	-0.582
Sex	5.94276	1	0.0147778	0.00498681
Round	0.227418	2	0.892518	0.0949577
Eggs:Sex	10.8775	2	0.004345	0.074058
Sex:Round	10.7612	2	0.00460499	0.0733247

### Sheet: Strikes
Term	Chisq	Df	Pr(>Chisq)	Partial_Eta_2		Model_ICC	Random_Effect_P_Value	Transformation	Residual_Skewness	Resodual_Kurtosis
Eggs	10.8088	2	0.00449683	0.198071		0.5	<0.001	None	0.466	0.418
Sex	2.54011	1	0.110987	0.000346847
Round	6.88278	2	0.0320202	0.00339802
Eggs:Sex	1.40295	2	0.495853	0.0102105
Sex:Round	10.5253	2	0.00518153	0.0718327

### Sheet: Bites
Term	Chisq	Df	Pr(>Chisq)	Partial_Eta_2		Model_ICC	Random_Effect_P_Value	Transformation	Residual_Skewness	Resodual_Kurtosis
Eggs	9.4356	2	0.00893479	0.115121		0.509	<0.001	Square Root	0.11	-0.127
Sex	1.5812	1	0.208589	0.0518508
Round	4.37137	2	0.112401	0.123694
Eggs:Sex	0.145583	2	0.929795	0.00106932
Sex:Round	2.15557	2	0.340349	0.0156025
