## supplementary Excel File 18 for "Novel Behavioral Assays Reveal Sex Specific Behavioral Syndromes in Anemonefish"

### Sheet: Sex
Sex	Mean.Sum	SE.Sum	Mean.Strikes	SE.Strikes	Mean.Bites	SE.Bites	Mean.Latency	SE.Latency
F	40.0864	2.94734	21.716	1.9306	18.3704	2.1787	38.0636	6.24839
M	36.1235	3.3219	22.1975	2.27943	13.9259	2.41355	57.4649	9.57337

### Sheet: Eggs
Eggs	Mean.Sum	SE.Sum	Mean.Strikes	SE.Strikes	Mean.Bites	SE.Bites	Mean.Latency	SE.Latency
None	23.9259	2.86328	13.5926	2.10993	10.3333	2.06617	80.3731	13.646
Own	45.4815	3.85297	25.8148	2.32735	19.6667	3.4797	29.9463	6.0156
Surrogate	44.9074	4.01728	26.463	2.89035	18.4444	2.62063	32.9733	6.9749

### Sheet: Round
Round	Mean.Sum	SE.Sum	Mean.Strikes	SE.Strikes	Mean.Bites	SE.Bites	Mean.Latency	SE.Latency
1	34.5741	3.76962	22.5556	2.59611	12.0185	2.60254	60.6537	10.907
2	36.4444	3.72365	20.9815	2.81574	15.463	2.59356	51.8394	11.318
3	43.2963	4.00049	22.3333	2.34752	20.963	3.15409	30.7996	6.73009
