## supplementary Excel File 19 for "Novel Behavioral Assays Reveal Sex Specific Behavioral Syndromes in Anemonefish"

### Sheet: PCA T-Tests and R2
Assay	Female Estimate	Male Estimate	Std Err	95%CI	T Statistic	P Value	R2		Assay	Female Estimate	Male Estimate	Std Err	95%CI	T Statistic	P Value	R2
Parental Care	1.366	-1.366	0.447	-3.678, -1.784	-6.116	<0.001	0.7		Parental Care	-0.222	0.222	0.601	-0.828, 1.719	0.741	0.469	0.033
Small Intruder	0.582	-0.582	0.586	-0.078, 2.407	1.988	0.064	0.198		Small Intruder	0.007	0.007	0.516	-1.081, 1.108	0.026	0.98	<0.001
Large Intruder	1.11	-1.11	0.687	0.768, 3.679	3.239	0.005	0.396		Large Intruder	-0.288	0.288	0.498	-1.632, 0.480	0.48	0.265	0.077
Male-Oriented	0.383	-0.383	0.698	-0.714, 2.247	1.098	0.286	0.07		Male-Oriented	-0.682	0.682	0.528	-2.48, -0.244	-2.583	0.02	0.294
Female-Oriented	1.32	-1.32	0.517	1.543, 3.736	5.102	<0.001	0.618		Female-Oriented	0.087	-0.087	0.567	-1.028, 1.375	0.307	0.763	0.006
Immediate Reaction	1.07	-1.07	0.765	0.518, 3.762	2.8	0.013	0.328		Immediate Reaction	-0.086	0.086	0.401	-1.024, 0.086	-0.43	0.673	0.011
Nest Maintenance	0.239	-0.239	0.594	-0.782, 1.736	0.803	0.434	0.039		Nest Maintenance	0.163	-0.163	0.564	-0.870, 1.520	0.577	0.572	0.02
T-Tests for PC1									T-Tests for PC2
